# Merfin: improved variant filtering and polishing via k-mer validation

**DOI:** 10.1101/2021.07.16.452324

**Authors:** Giulio Formenti, Arang Rhie, Brian P. Walenz, Françoise Thibaud-Nissen, Kishwar Shafin, Sergey Koren, Eugene W. Myers, Erich D. Jarvis, Adam M. Phillippy

**Affiliations:** The Rockefeller University and Howard Hughes Medical Institute; Genome Informatics Section, Computational and Statistical Genomics Branch, NHGRI, NIH, Bethesda, MD, USA; NCBI, NLM, NIH, Bethesda, MD, USA; UC Santa Cruz Genomics Institute, Santa Cruz, CA, USA; Max Planck Institute of Molecular Cell Biology and Genetics, Dresden, Germany

## Abstract

Read mapping and variant calling approaches have been widely used for accurate genotyping and improving consensus quality assembled from noisy long reads. Variant calling accuracy relies heavily on the read quality, the precision of the read mapping algorithm and variant caller, and the criteria adopted to filter the calls. However, it is impossible to define a single set of optimal parameters, as they vary depending on the quality of the read set, the variant caller of choice, and the quality of the unpolished assembly. To overcome this issue, we have devised a new tool called Merfin (*k*-**mer** based **fin**ishing tool), a k-mer based variant filtering algorithm for improved genotyping and polishing. Merfin evaluates the accuracy of a call based on expected k-mer multiplicity in the reads, independently of the quality of the read alignment and variant caller’s internal score. Moreover, we introduce novel assembly quality and completeness metrics that account for the expected genomic copy numbers. Merfin significantly increased the precision of a variant call and reduced frameshift errors when applied to PacBio HiFi, PacBio CLR, or Nanopore long read based assemblies. We demonstrate the utility while polishing the first complete human genome, a fully phased human genome, and non-human high-quality genomes.
