## Supplementary tables for "Merfin: improved variant filtering and polishing via k-mer validation"

### Sheet: Legend
Supplementary Tables
ST1	QV and QV* results in CHM13 assemblies
ST2	Titration results
ST3	HG002 polishing datasets
ST4	HG002 recall, precision and F1 score
ST5	QV and QV* results in VGP assemblies
ST6	Phasing and QV results in VGP assemblies
ST7	Gene annotation results in VGP assemblies
ST8	QV quality filtering results

### Sheet: ST1
		Hifi						Illumina
Assembly	total kmers	error	overly represented	QV (Merqury)	E (Merqury)	QV*	E*	error	overly represented	QV (Merqury)	E (Merqury)	QV*	E*
v0.7	2931068118	2772693	25588159	43.4615	4.50663e-05	33.7939	0.000417451	3246299	58022689	42.7763	5.27682e-05	30.2152	0.000951657
v0.9	3045438411	6881	25688152	69.6822	1.07593e-07	33.9439	0.000403287	15723	61424959	66.0933	2.45848e-07	30.1332	0.0009698
v1.0	3045440942	6581	25692918	69.8758	1.02902e-07	33.9431	0.000403362	11961	61428310	67.281	1.87025e-07	30.1329	0.000969852

### Sheet: ST2
Experiment	Downsampling	Replicate	Errors	Total	QV	Probability
exp1	0.2	1	43391993	3045365450	31.6548	0.000683148
exp1	0.2	2	43297240	3045365450	31.6644	0.000681646
exp1	0.2	3	43404885	3045365450	31.6536	0.000683353
exp1	0.2	4	43342172	3045365450	31.6599	0.000682359
exp1	0.2	5	43498481	3045365450	31.6441	0.000684836
exp2	0.4	1	48149944	3045365450	31.1997	0.000758627
exp2	0.4	2	48128640	3045365450	31.2017	0.000758289
exp2	0.4	3	48123184	3045365450	31.2021	0.000758202
exp2	0.4	4	48143605	3045365450	31.2003	0.000758527
exp2	0.4	5	48120042	3045365450	31.2024	0.000758152
exp3	0.6	1	55651389	3045365450	30.5657	0.00087786
exp3	0.6	2	55703579	3045365450	30.5616	0.000878691
exp3	0.6	3	55771026	3045365450	30.5563	0.000879764
exp3	0.6	4	55768184	3045365450	30.5566	0.000879719
exp3	0.6	5	55742719	3045365450	30.5586	0.000879314
exp4	0.8	1	54463314	3045365450	30.6603	0.000858957
exp4	0.8	2	54446773	3045365450	30.6616	0.000858694
exp4	0.8	3	54458645	3045365450	30.6607	0.000858883
exp4	0.8	4	54463759	3045365450	30.6602	0.000858964
exp5	1	1	54070151	3045365450	30.692	0.000852703

### Sheet: ST3
							Medaka only					Medaka + Merfin					(Medaka + Merfin) + Medaka					(Medaka + Merfin) + Medaka + Merfin
test	dataset	Haplotype	guppy	model	bases	coverage (X)	Variants	Missing kmers	Total kmers	QV	Error rate	Variants	Missing kmers	Total kmers	QV	Error rate	Variants	Missing kmers	Total kmers	QV	Error rate	Variants	Missing kmers	Total kmers	QV	Error rate
1	HG002_giab_Ulfastqs	Paternal	3.2.4	r941_min_high_g330	83660387256	26.9872	17674435	35986735	2787023005	32.0853	0.000618682	5261456	17538823	2786156634	35.2192	0.000300664	14311675	27364915	2787872082	33.2826	0.000469613	1150226	11926674	2786634981	36.8989	0.000204224
1	HG002_giab_Ulfastqs	Maternal	3.2.4	r941_min_high_g330	86280941623	27.8326	17830877	35397209	2896679525	32.3261	0.000585314	5418116	17605230	2895796270	35.3709	0.000290345	14266176	26806904	2897545588	33.5408	0.000442505	1174903	11726858	2896345172	37.1405	0.000193175
2	HG002_ucsc_ONT_lt100kb	Paternal	3.4.4	r941_prom_high_g344	76165104599	24.5694	24994700	51182343	2783953907	30.5393	0.000883222	4321999	29973634	2784809654	32.8804	0.000515182	23607247	38297411	2785132549	31.8104	0.00065912	1554486	21355234	2785519448	34.3603	0.000366412
2	HG002_ucsc_ONT_lt100kb	Maternal	3.4.4	r941_prom_high_g344	81252810469	26.2106	23031082	49391797	2893645252	30.8645	0.000819493	4432880	29598329	2894465826	33.104	0.000489332	21791689	36269496	2894886984	32.217	0.000600199	1511091	20902864	2895208099	34.622	0.000344988
3	all UL (>100kb)	Paternal	3.6	r941_prom_high_g360	100552761253	32.4364	12767641	14976891	2788093323	35.9099	0.000256453	6240108	8194773	2787239384	38.5325	0.000140201	7720803	9723078	2788361069	37.7904	0.000166325	909599	4847196	2787445416	40.8158	8.28752e-05
3	all UL (>100kb)	Maternal	3.6	r941_prom_high_g360	107337417597	34.625	11846633	13509358	2897812888	36.5269	0.00022249	6400069	7693041	2896913822	38.9751	0.000126617	6565586	8333763	2898076253	38.6289	0.000137122	895986	4426156	2897100069	41.3784	7.28048e-05
4	all	Paternal	4.2.2	r941_prom_high_g4011	156467996228	50.4735	10239086	10121459	2788980705	37.6167	0.000173113	6441684	5073352	2787639282	40.6178	8.67393e-05	4791943	7388297	2789086329	38.9859	0.000126302	702474	3084763	2787737278	42.7802	5.27205e-05
4	all	Maternal	4.2.2	r941_prom_high_g4011	164239617060	52.9805	10092501	9077547	2898750690	38.2581	0.000149344	6590035	4748230	2897318617	41.0734	7.81008e-05	4457984	6492638	2898806217	39.7155	0.000106769	706902	2878773	2897405694	43.2482	4.73352e-05
5	all UL (>100kb)	Paternal	4.2.2	r941_prom_high_g4011	99790858158	32.1906	12989645	14505558	2788770241	36.0502	0.000248302	6284520	7577028	2787428181	38.8736	0.00012961	8062004	9839375	2789039741	37.7398	0.000168277	933813	4477924	2787626649	41.1604	7.65518e-05
5	all UL (>100kb)	Maternal	4.2.2	r941_prom_high_g4011	106555753968	34.3728	12179277	13265823	2898539411	36.6072	0.000218416	6451614	7175815	2897098075	39.278	0.000118087	6891378	8714424	2898789220	38.4357	0.000143359	908721	4042761	2897325372	41.7725	6.64891e-05

### Sheet: ST4
		Type	Total truth	True positives	False negatives	False positive	Recall	Precision	F1_Score
	Unpolished	INDEL	525470	301381	224089	7777466	0.573546	0.038368	0.071924
		SNP	3365127	3206617	158510	413717	0.952896	0.885794	0.91812
Polishing Round 1	Regular	INDEL	525468	359897	165571	1784307	0.684908	0.171811	0.27471
		SNP	3365127	3286281	78846	205766	0.97657	0.941125	0.95852
	Merfin	INDEL	525469	373523	151946	1360968	0.710837	0.220476	0.336563
		SNP	3365127	3264212	100915	188315	0.970012	0.945503	0.957601
Polishing Round 2	Regular	INDEL	525469	365783	159686	1439376	0.696108	0.206941	0.319037
		SNP	3365127	3268348	96779	170557	0.971241	0.950447	0.960732
	Merfin	INDEL	525469	383433	142036	1019413	0.729697	0.279025	0.403687
		SNP	3365127	3272814	92313	150364	0.972568	0.956115	0.964271

### Sheet: ST5
	fArcCen1
Peak=10	Primary + Alternate									Primary									Alternate
k=21	Default				Merfin			Merfin + Default		Default				Merfin			Merfin + Default		Default				Merfin			Merfin + Default
Stage	s4	t1	t2	t3	t1	t2	t3	t2	t3	s3	t1.p	t2.p	t3.p	t1.p	t2.p	t3.p	t2.p	t3.p	q2	t1.a	t2.a	t3.a	t1.a	t2.a	t3.a	t2.a	t3.a
Missing kmers (Merqury)	38042215	36163143	25317634	23527501	26211052	16209156	14995377	16886546	15380801	18120872	14488427	8456634	7422090	11286226	5811045	5158087	6090691	5287819	19921343	21674716	16861000	16105411	14924826	10398111	9837290	10795855	10092982
QV (Merqury)	30.3563	30.579	32.1388	32.4591	31.9875	34.0851	34.4244	33.9066	34.3136	30.4233	31.4039	33.7552	34.3241	32.4956	35.3903	35.9094	35.1856	35.801	30.2945	29.9248	31.0254	31.226	31.5595	33.1381	33.3801	32.9742	33.2679
Missing kmers (lookup)	56886173	54609386	42966713	41190825	43210372	30671055	29209615	33426364	30646766	27126827	23004397	16415117	15313036	19223214	12378763	11586870	13622788	12114867	29759346	31604989	26551596	25877789	23987158	18292292	17622745	19803576	18531899
QV (lookup)	28.59	28.77	29.82	30.01	29.8	31.3	31.51	30.92	31.3	28.65	29.38	30.86	31.16	30.17	32.09	32.38	31.67	32.19	28.53	28.27	29.03	29.15	29.48	30.67	30.83	30.32	30.61
Overcopy kmers	2.35574e+08	2.33639e+08	2.32117e+08	2.31146e+08	2.41028e+08	2.37828e+08	2.35884e+08	2.38513e+08	2.36408e+08	8.69886e+06	8.73712e+06	8.37949e+06	8.27827e+06	8.82386e+06	8.38395e+06	8.29099e+06	8.43093e+06	8.22504e+06	2.46193e+07	24274724	2.3866e+07	2.37024e+07	2.50395e+07	2.43023e+07	2.42397e+07	2.45433e+07	2.41327e+07
QV*	21.21	21.28	21.5	21.55	21.35	21.61	21.67	21.55	21.64	27.42	27.96	29.05	29.27	28.51	29.83	30.02	29.56	29.92	25.86	25.74	26.2	26.27	26.32	26.95	27.02	26.77	26.94
Assembly kmers	1984603394	1984902608	1984890124	1984868157	1985007592	1984927413	1984949576	1984929971	1984854330	959894588	960123999	960116796	960108460	960139401	960098298	960110099	960104327	960060721	1024708806	1024778609	1024773328	1024759697	1024868191	1024829115	1024839477	1024825644	1024793609
	rGopEvg1
Peak=38	Primary + Alternate									Primary									Alternate
k=21	Default				Merfin			Merfin + Default		Default				Merfin			Merfin + Default		Default				Merfin			Merfin + Default
Stage	s4	t1	t2	t3	t1	t2	t3	t2	t3	s3	t1.p	t2.p	t3.p	t1.p	t2.p	t3.p	t2.p	t3.p	q2	t1.a	t2.a	t3.a	t1.a	t2.a	t3.a	t2.a	t3.a
Missing kmers (Merqury)	35064439	47277459	25514714	22676932	18699644	11713881	10812116	11855560	10906794	17472615	19015845	8271256	6943734	6332024	2921883	2483642	2973639	2515122	17591824	28261614	17243458	15733198	12367620	8791998	8328474	8881921	8391672
QV (Merqury)	33.9638	32.7149	35.405	35.9186	36.7573	38.7926	39.1409	38.7403	39.1031	34.3394	33.9714	37.5975	38.3585	38.7589	42.1213	42.8274	42.045	42.7728	33.5556	31.6036	33.762	34.1617	35.2098	36.6962	36.9319	36.6519	36.8991
Missing kmers (lookup)	51843486	62833620	35633476	32173332	28564593	18591809	17411939	19477716	17775159	24742936	25976114	12519689	10892134	10708602	5783979	5213308	6222514	5358010	24377986	36857506	23113787	21281198	17855991	12807830	12198631	13255202	12417149
QV (lookup)	32.31	31.47	33.95	34.39	34.91	36.78	37.07	36.58	36.98	32.82	32.61	35.79	36.4	36.47	39.15	39.6	38.84	39.49	32.13	30.44	32.48	32.84	33.61	35.06	35.27	34.91	35.19
Overcopy kmers	1.32255e+08	1.37836e+08	1.38072e+08	1.36775e+08	1.35039e+08	1.35831e+08	1.35419e+08	1.35607e+08	1.35775e+08	4.57667e+06	4.60185e+06	4.36646e+06	4.34557e+06	4.50596e+06	4.50653e+06	4.40214e+06	4.37569e+06	4.43567e+06	5.88046e+06	7.54513e+06	7.23863e+06	7.17765e+06	7.42673e+06	7.36962e+06	7.26873e+06	7.29385e+06	7.28853e+06
QV*	26.74	26.36	27	27.12	27.27	27.52	27.57	27.5	27.55	32.08	31.9	34.49	34.94	34.94	36.65	36.94	36.52	36.86	31.19	29.62	31.29	31.57	32.09	33.08	33.23	33	33.18
Assembly kmers	4176133167	4229079042	4229868042	4229922965	4229226944	4229767987	4229756788	4229736334	4229827660	2268174723	2268708074	2269093285	2269120919	2268765810	2269028630	2269015054	2269018193	2269058108	1907958444	1960370968	1960774757	1960802046	1960461134	1960739357	1960741734	1960718141	1960769552
Peak=31	bTaeGut1
k=21	Primary + Alternate									Primary									Alternate
	Default				Merfin			Merfin + Default		Default				Merfin			Merfin + Default		Default				Merfin			Merfin + Default
Stage	s4	t1	t2	t3	t1	t2	t3	t2	t3	s3	t1.p	t2.p	t3.p	t1.p	t2.p	t3.p	t2.p	t3.p	q2	t1.a	t2.a	t3.a	t1.a	t2.a	t3.a	t2.a	t3.a
Missing kmers (Merqury)	9995336	5811871	3726587	3480129	1947908	1426214	1374094	1314074	1306037	5351742	2439063	1399624	1276831	786875	533179	509049	466718	471924	4643594	3372808	2326963	2203298	1161033	893035	865045	847356	834113
QV (Merqury)	36.046	38.406	40.3386	40.636	43.1575	44.5121	44.6738	44.8679	44.8946	36.0666	39.486	41.9004	42.2994	44.4023	46.0933	46.2944	46.6717	46.6235	36.0221	37.4143	39.029	39.2665	42.0508	43.1913	43.3297	43.4195	43.488
Missing kmers (lookup)	29268695	24679800	22223217	21944335	20100642	18718610	18574980	19467542	18825119	15388282	12197164	10959225	10817059	10184090	9403990	9325439	9865444	9466516	13880413	12482636	11263992	11126847	9916552	9314620	9249541	9602098	9358603
QV (lookup)	31.36	32.11	32.56	32.62	33	33.31	33.35	33.14	33.29	31.46	32.48	32.94	33	33.26	33.61	33.65	33.4	33.58	31.24	31.71	32.16	32.21	32.72	32.99	33.02	32.86	32.97
Overcopy kmers	8.79191e+07	8.74799e+07	8.76213e+07	8.76543e+07	8.79464e+07	88226460	8.813e+07	8.79121e+07	8.8094e+07	3.44807e+06	3.5381e+06	3.52008e+06	3.50714e+06	3.50265e+06	3.63357e+06	3.60614e+06	3.48397e+06	3.58065e+06	2.70921e+06	2.81057e+06	2.79963e+06	2.79957e+06	2.78802e+06	2.84363e+06	2.82269e+06	2.77395e+06	2.81876e+06
QV*	25.24	25.43	25.53	25.54	25.6	25.65	25.66	25.63	25.65	30.57	31.36	31.73	31.77	31.97	32.18	32.22	32.08	32.18	30.46	30.82	31.19	31.23	31.63	31.82	31.86	31.75	31.82
Assembly kmers	1919800112	1920114578	1920221835	1920222675	1920045430	1920106534	1920087410	1920139364	1920136178	1032796263	1032974391	1033032028	1033032662	1032941759	1032969140	1032954515	1032991201	1032985198	887003849	887140187	887189807	887190064	887103671	887137394	887132895	887148163	887150980

### Sheet: ST6
			QV				Switch error rate
			Missing kmers	Total kmers	QV	Error rate	Num. switches	Total markers	%
	Unpolished	primary	2602439	1084433625	39.4154	0.000114408	551340	127528233	0.432328
		alternate	8530101	947712098	33.6607	0.000430454	574508	104119720	0.551776
Primary + Alternate	Freebayes	primary	2453682	1084432905	39.6714	0.000107861	540014	127564580	0.423326
		alternate	6247422	947825478	35.0188	0.000314862	506364	104730954	0.48349
	Freebayes+Merfin	primary	2370179	1084407450	39.8218	0.000104189	1233037	127656003	0.965906
		alternate	6592073	947803421	34.7847	0.000332297	599749	104636302	0.573175
	Freebayes+Merfin (filtered)	primary	2439460	1084432978	39.6966	0.000107235	543756	127565595	0.426256
		alternate	6215671	947820055	35.041	0.000313258	522534	104737669	0.498898
Primary only	Freebayes	primary	977368	1084469731	43.6719	4.29346e-05	671382	127906801	0.524899
		alternate	8530101	947712098	33.6607	0.000430454	574508	104119720	0.551776
	Freebayes+Merfin	primary	1079447	1084287079	43.2396	4.7429e-05	9050298	126397780	7.16017
		alternate	8530101	947712098	33.6607	0.000430454	574508	104119720	0.551776
	Freebayes+Merfin (filtered)	primary	940752	1084450128	43.8377	4.13262e-05	684133	127928624	0.534777
		alternate	8530101	947712098	33.6607	0.000430454	574508	104119720	0.551776

### Sheet: ST7
Species	Stage	Protein-coding	Have premature stop codons	Have frameshifts	Low-quality	%cb	%fs	%lq
fArcCen1	unpolished	26228	450	3522	3618	1.71572	13.4284	13.7944
	polished	26538	289	1148	1234	1.089	4.32587	4.64994
	merfin	26723	165	712	774	0.617446	2.66437	2.89638
rGopEvg1	unpolished	19814	538	4130	4279	2.71525	20.8438	21.5958
	polished	20246	354	1167	1286	1.74849	5.7641	6.35187
	merfin	20119	205	588	683	1.01894	2.92261	3.3948
bTaeGut1	unpolished	16365	255	2043	2104	1.5582	12.484	12.8567
	polished	16432	161	508	560	0.979796	3.09153	3.40798
	merfin	16458	126	409	459	0.765585	2.48511	2.78892

### Sheet: ST8
	fArcCen1								rGopEvg1								bTaeGut1
	p				a				p				a				p				a
QUAL	errors	total	qv	p	errors	total	qv	p	errors	total	qv	p	errors	total	qv	p	errors	total	qv	p	errors	total	qv	p
0	15587140	960121719	31.084	0.000779114	21454098	1024784802	29.9697	0.00100699	17714468	2268475284	34.2801	0.000373246	26689928	1907871681	31.7351	0.000670639	2439063	1032974391	39.486	0.000112565	3372808	887140187	37.4143	0.000181371
1	15587140	960121719	31.084	0.000779114	21454098	1024784802	29.9697	0.00100699	17714468	2268475284	34.2801	0.000373246	26689928	1907871681	31.7351	0.000670639	2439063	1032974391	39.486	0.000113	3372807	887140187	37.4143	0.000181371
2	15587076	960121708	31.084	0.000779111	21453926	1024784848	29.9698	0.00100698	17714173	2268475274	34.2801	0.000373	26689518	1907871658	31.7352	0.000670629	2438951	1032974385	39.4862	0.000113	3372537	887140175	37.4147	0.000181
3	15573254	960121780	31.0879	0.000778414	21427521	1024783385	29.9752	0.00100573	17667438	2268473742	34.2916	0.000372	26616220	1907868950	31.7472	0.000668776	2431668	1032973867	39.4992	0.000112	3361353	887139397	37.4291	0.000181
4	15195127	960128498	31.1955	0.000759364	20787308	1024788076	30.1082	0.000975384	16631233	2268487235	34.5551	0.00035	25154727	1907882486	31.9941	0.000631816	2268666	1032970205	39.8008	0.000104693	3129884	887133878	37.7395	0.000168
5	14655354	960140523	31.3538	0.000732182	19889410	1024801548	30.3019	0.000932844	15184073	2268516172	34.9518	0.000319753	23114834	1907919283	32.3637	0.000580269	2042304	1032966905	40.2578	9.42e-05	2816408	887128599	38.1985	0.000151407
6	14263441	960148404	31.4724	0.000712456	19214772	1024812023	30.4532	0.000900906	14103893	2268538078	35.2734	0.000296936	21585701	1907948606	32.6627	0.000541665	1880587	1032964574	40.6163	8.68e-05	2589617	887125544	38.5636	0.000139199
7	13963515	960154694	31.5654	0.000697365	18681496	1024822214	30.5766	0.000875674	13266213	2268557490	35.5401	0.000279248	20379736	1907975827	32.9137	0.00051124	1755508	1032962913	40.9155	8.1e-05	2411478	887123891	38.8736	0.000129611
8	13722435	960159983	31.6416	0.000685238	18260443	1024830357	30.6765	0.000855761	12602087	2268573064	35.7638	0.00026523	19399564	1907998660	33.1289	0.000486526	1652209	1032961567	41.1791	7.62e-05	2265649	887122015	39.1448	0.000121764
9	13535612	960163717	31.7015	0.000675843	17913858	1024837785	30.7604	0.000839375	12058374	2268585695	35.9558	0.000253756	18596412	1908018142	33.3135	0.000466285	1566952	1032960516	41.4093	7.23e-05	2141558	887120938	39.3897	0.000115087
10	13385606	960167948	31.7503	0.0006683	17630598	1024844558	30.8303	0.000825987	11632717	2268596469	36.1123	0.000244775	17953315	1908035479	33.4671	0.000450083	1494030	1032959426	41.6164	6.89e-05	2036827	887119704	39.6077	0.000109453
11	13270093	960171090	31.7882	0.000662492	17407010	1024850354	30.8862	0.000815421	11295584	2268604967	36.2404	0.000237663	17437472	1908049044	33.5943	0.000437091	1435935	1032958457	41.7888	6.62e-05	1951278	887118519	39.7943	0.000104851
12	13177180	960173493	31.8189	0.000657821	17218153	1024855190	30.934	0.000806499	11020368	2268610741	36.3478	0.000231859	17005021	1908060047	33.7038	0.000426202	1389465	1032957751	41.9318	6.41e-05	1881406	887117739	39.9528	0.000101093
13	13107169	960175493	31.8422	0.000654302	17064676	1024858886	30.9732	0.000799249	10793609	2268615499	36.4383	0.000227077	16646535	1908069792	33.7968	0.000417178	1353329	1032956817	42.0463	6.24e-05	1824731	887117073	40.0858	9.8e-05
14	13055720	960176599	31.8594	0.000651716	16940357	1024862460	31.0052	0.000793377	10614393	2268618998	36.5112	0.000223297	16354961	1908077700	33.8739	0.000409839	1322893	1032956460	42.1451	6.1e-05	1774666	887116397	40.2067	9.54e-05
15	13016971	960177501	31.8724	0.000649768	16840224	1024865001	31.0312	0.000788648	10473399	2268622097	36.5694	0.000220324	16113332	1908084396	33.9388	0.000403758	1297181	1032955641	42.2304	5.98e-05	1733081	887115437	40.3098	9.31e-05
16	12989428	960178182	31.8817	0.000648384	16756669	1024867038	31.0529	0.000784703	10359231	2268624053	36.6171	0.000217917	15905496	1908090091	33.9954	0.000398528	1277759	1032954845	42.296	5.89e-05	1701584	887114795	40.3895	9.14e-05
17	12971355	960178030	31.8878	0.000647476	16692487	1024869020	31.0698	0.000781672	10273541	2268625259	36.6532	0.000216111	15735463	1908094924	34.0423	0.00039425	1263759	1032953972	42.3438	5.83e-05	1676630	887113943	40.4537	9.01e-05
18	12967772	960177683	31.889	0.000647296	16641443	1024869652	31.0832	0.000779263	10208058	2268625905	36.6811	0.00021473	15593454	1908098649	34.0818	0.000390677	1253968	1032953562	42.3776	5.78e-05	1656236	887113554	40.5069	8.9e-05
19	12968231	960177451	31.8888	0.00064732	16603891	1024870709	31.0931	0.00077749	10160762	2268625665	36.7013	0.000213733	15482234	1908101575	34.113	0.000387879	1247612	1032952745	42.3997	5.75e-05	1642344	887112825	40.5435	8.82e-05
20	12973996	960176777	31.8869	0.00064761	16575264	1024871120	31.1006	0.000776138	10133709	2268624681	36.7129	0.000213	15386081	1908103914	34.1402	0.00038546	1245486	1032951935	42.4071	5.74e-05	1631677	887112217	40.5718	8.77e-05
21	12987800	960176275	31.8822	0.000648304	16558607	1024870939	31.105	0.000775352	10121455	2268623177	36.7181	0.000213	15313094	1908105385	34.1609	0.000383625	1244874	1032951343	42.4092	5.74e-05	1624939	887111547	40.5898	8.73e-05
22	13005917	960175262	31.8761	0.000649215	16548265	1024870866	31.1077	0.000774864	10123034	2268621394	36.7175	0.000213	15262686	1908106248	34.1753	0.000382357	1246122	1032950635	42.4049	5.75e-05	1621231	887111114	40.5997	8.71e-05
23	13031615	960174249	31.8675	0.000650506	16546230	1024870594	31.1083	0.000774769	10134187	2268619134	36.7127	0.000213	15225734	1908106517	34.1859	0.000381428	1249302	1032949942	42.3938	5.76e-05	1617831	887110671	40.6089	8.69e-05
24	13060165	960172775	31.8579	0.000651942	16549884	1024869909	31.1073	0.000774942	10157624	2268616289	36.7026	0.000214	15201315	1908106318	34.1929	0.000380813	1253777	1032949259	42.3783	5.78e-05	1619065	887110023	40.6055	8.7e-05
25	13089397	960171033	31.8481	0.000653412	16557572	1024869338	31.1053	0.000775305	10183437	2268613590	36.6916	0.000214	15187878	1908105514	34.1967	0.000380476	1258970	1032948421	42.3603	5.81e-05	1620707	887109438	40.6011	8.71e-05
26	13122549	960170127	31.8371	0.000655078	16568383	1024868745	31.1024	0.000775815	10217835	2268610369	36.6769	0.000215	15177868	1908104628	34.1996	0.000380224	1265957	1032947726	42.3363	5.84e-05	1624242	887108901	40.5917	8.73e-05
27	13156544	960168246	31.8257	0.000656788	16583680	1024868182	31.0984	0.000776538	10256002	2268607256	36.6606	0.000216	15177758	1908103827	34.1996	0.000380222	1273963	1032947009	42.3089	5.88e-05	1629194	887108228	40.5784	8.75e-05
28	13193507	960166570	31.8135	0.000658646	16601135	1024867109	31.0938	0.000777362	10299051	2268603823	36.6424	0.000217	15185510	1908102703	34.1974	0.000380417	1282604	1032946426	42.2795	5.92e-05	1634678	887107618	40.5638	8.78e-05
29	13230723	960165096	31.8012	0.000660518	16621597	1024865616	31.0884	0.000778329	10343762	2268598381	36.6235	0.000218	15194116	1908101505	34.1949	0.000380633	1291756	1032946000	42.2486	5.96e-05	1641307	887106965	40.5462	8.82e-05
30	13270766	960163958	31.7879	0.000662531	16643934	1024864299	31.0825	0.000779384	10392689	2268594826	36.603	0.000219	15207290	1908099947	34.1911	0.000380965	1301072	1032945032	42.2173	6e-05	1648084	887106289	40.5283	8.85e-05
31	13311608	960161508	31.7745	0.000664585	16667322	1024862479	31.0763	0.000780489	10447230	2268591198	36.5802	0.00022	15223027	1908098380	34.1866	0.000381361	1311405	1032944387	42.183	6.05e-05	1656565	887105809	40.506	8.9e-05
32	13352084	960158987	31.7612	0.000666621	16692433	1024860919	31.0697	0.000781676	10501941	2268587927	36.5575	0.000221	15241166	1908096308	34.1814	0.000381818	1323012	1032943732	42.1447	6.1e-05	1664491	887105294	40.4852	8.94e-05
33	13392630	960156397	31.7479	0.000668661	16717359	1024858873	31.0632	0.000782854	10556176	2268584059	36.535	0.000222	15263397	1908094340	34.1751	0.000382377	1333693	1032942929	42.1097	6.15e-05	1672444	887104591	40.4645	8.99e-05
34	13433819	960154289	31.7345	0.000670733	16743065	1024857295	31.0565	0.000784068	10614430	2268580507	36.5111	0.000223	15287197	1908092365	34.1683	0.000382976	1344823	1032942236	42.0736	6.2e-05	1682105	887104295	40.4395	9.04e-05
35	13476793	960152190	31.7205	0.000672894	16769482	1024855473	31.0496	0.000785317	10673777	2268577061	36.4868	0.000225	15311640	1908090279	34.1613	0.000383591	1355817	1032941514	42.0382	6.25e-05	1691806	887103714	40.4145	9.09e-05
36	13518916	960150080	31.7069	0.000675013	16795521	1024854375	31.0428	0.000786546	10731373	2268573952	36.4634	0.000226	15337613	1908088165	34.1539	0.000384245	1367544	1032940723	42.0008	6.31e-05	1701049	887103114	40.3908	9.14e-05
37	13561946	960147679	31.693	0.000677178	16824067	1024853047	31.0353	0.000787895	10790676	2268570277	36.4394	0.000227	15363938	1908086385	34.1464	0.000384907	1378664	1032939963	41.9656	6.36e-05	1709724	887102306	40.3687	9.19e-05
38	13604940	960145604	31.6791	0.000679341	16853620	1024851848	31.0276	0.000789291	10850465	2268564707	36.4153	0.000228	15390265	1908084468	34.139	0.00038557	1390878	1032939224	41.9273	6.42e-05	1720508	887101674	40.3413	9.24e-05
39	13647071	960143667	31.6656	0.000681461	16883678	1024850039	31.0198	0.000790711	10910496	2268561319	36.3913	0.00023	15419886	1908082578	34.1306	0.000386315	1403736	1032938603	41.8873	6.48e-05	1731860	887101076	40.3128	9.31e-05
40	13689860	960140952	31.6519	0.000683614	16912500	1024848873	31.0124	0.000792073	10970934	2268557823	36.3672	0.000231	15448114	1908080711	34.1226	0.000387025	1416093	1032938478	41.8492	6.53e-05	1742575	887100455	40.2859	9.36e-05
41	13733447	960139650	31.638	0.000685806	16942441	1024847568	31.0046	0.000793487	11028549	2268552775	36.3444	0.000232	15476497	1908078909	34.1146	0.00038774	1428473	1032937632	41.8114	6.59e-05	1752132	887100035	40.2622	9.41e-05
42	13777601	960136830	31.6239	0.000688029	16972072	1024846165	30.9969	0.000794887	11087785	2268549046	36.3211	0.000233	15506386	1908077184	34.1062	0.000388492	1441156	1032936944	41.7729	6.65e-05	1762864	887099552	40.2356	9.47e-05
43	13817812	960133894	31.6112	0.000690053	17001391	1024844898	30.9894	0.000796272	11148124	2268545306	36.2975	0.000235	15533183	1908075372	34.0987	0.000389166	1453355	1032936511	41.7363	6.7e-05	1772910	887098940	40.2109	9.53e-05
44	13860008	960131619	31.5978	0.000692176	17030240	1024843481	30.982	0.000797635	11204071	2268542317	36.2757	0.000236	15560969	1908073714	34.0909	0.000389865	1466221	1032935942	41.698	6.76e-05	1785319	887098369	40.1806	9.59e-05
45	13902252	960130111	31.5845	0.000694302	17060217	1024842802	30.9743	0.000799051	11261437	2268539207	36.2534	0.000237	15586625	1908072057	34.0837	0.000390511	1479509	1032935256	41.6588	6.83e-05	1797003	887097846	40.1522	9.66e-05
46	13942353	960127591	31.5719	0.00069632	17089242	1024841346	30.9668	0.000800423	11317062	2268536014	36.232	0.000238	15613368	1908070408	34.0762	0.000391184	1492290	1032934693	41.6214	6.88e-05	1807890	887097435	40.126	9.71e-05
47	13982542	960126492	31.5593	0.000698342	17117854	1024839816	30.9595	0.000801775	11372061	2268532492	36.2109	0.000239	15639830	1908069421	34.0688	0.00039185	1504556	1032933861	41.5858	6.94e-05	1819960	887096916	40.097	9.78e-05
48	14023206	960125435	31.5466	0.000700388	17147159	1024838430	30.952	0.00080316	11428402	2268529271	36.1893	0.00024	15667153	1908067647	34.0612	0.000392537	1517127	1032933148	41.5497	7e-05	1831160	887096312	40.0704	9.84e-05
49	14063072	960123628	31.5342	0.000702395	17175132	1024837292	30.9448	0.000804481	11484506	2268525767	36.168	0.000242	15694893	1908066270	34.0535	0.000393235	1530004	1032932388	41.5129	7.06e-05	1842701	887095794	40.043	9.9e-05
50	14103606	960121667	31.5216	0.000704435	17203286	1024835404	30.9377	0.000805812	11541280	2268522258	36.1465	0.000243	15720458	1908064738	34.0464	0.000393879	1543140	1032930362	41.4758	7.12e-05	1853909	887095271	40.0167	9.96e-05
51	14144851	960119637	31.5088	0.000706511	17232098	1024834045	30.9303	0.000807174	11597971	2268518988	36.1252	0.000244	15746473	1908063025	34.0392	0.000394533	1556353	1032930194	41.4387	7.18e-05	1865715	887094739	39.9891	0.0001
52	14183274	960117840	31.4969	0.000708446	17260246	1024833066	30.9232	0.000808504	11653608	2268515595	36.1044	0.000245	15772731	1908061464	34.0319	0.000395194	1569500	1032929429	41.4021	7.24e-05	1878512	887094274	39.9594	0.000101
53	14222758	960116076	31.4848	0.000710433	17288035	1024831592	30.9161	0.000809817	11708336	2268512473	36.084	0.000246	15797741	1908060215	34.025	0.000395824	1582712	1032928806	41.3657	7.3e-05	1890475	887093764	39.9318	0.000102
54	14261112	960114769	31.473	0.000712364	17315362	1024830372	30.9092	0.000811109	11762574	2268509459	36.0638	0.000248	15824050	1908058929	34.0177	0.000396486	1596163	1032928621	41.3289	7.36e-05	1902627	887093318	39.9039	0.000102
55	14299471	960113083	31.4612	0.000714295	17343471	1024829171	30.9021	0.000812437	11816571	2268507105	36.0439	0.000248663	15849236	1908057632	34.0108	0.00039712	1610603	1032927774	41.2898	7.43e-05	1913216	887092840	39.8798	0.000103
56	14337629	960111295	31.4496	0.000716216	17370729	1024827658	30.8952	0.000813726	11869088	2268503907	36.0246	0.000249772	15874408	1908056522	34.0039	0.000397753	1622700	1032927236	41.2573	7.49e-05	1925167	887092275	39.8527	0.00010345
57	14374434	960108813	31.4383	0.00071807	17398423	1024826477	30.8882	0.000815035	11922076	2268501214	36.0052	0.00025089	15897749	1908055490	33.9975	0.00039834	1635241	1032926862	41.2238	7.54e-05	1936993	887091896	39.8261	0.000104086
58	14411443	960107304	31.4271	0.000719933	17424614	1024825645	30.8816	0.000816272	11974112	2268498321	35.9862	0.000251988	15920749	1908054055	33.9911	0.000398919	1647844	1032926238	41.1904	7.6e-05	1948804	887091277	39.7996	0.000104721
59	14449287	960104987	31.4156	0.000721839	17450306	1024824734	30.8752	0.000817486	12026820	2268494755	35.9671	0.0002531	15944415	1908052610	33.9847	0.000399515	1661583	1032925776	41.1543	7.67e-05	1960328	887090541	39.774	0.000105341
60	14483546	960102796	31.4052	0.000723564	17475020	1024823740	30.869	0.000818655	12079353	2268492068	35.9481	0.000254209	15967037	1908050224	33.9785	0.000400085	1675482	1032925430	41.1181	7.73e-05	1971323	887089738	39.7497	0.000105933
61	14520035	960101181	31.3942	0.000725402	17501032	1024822939	30.8625	0.000819884	12130720	2268489115	35.9296	0.000255293	15989493	1908048875	33.9724	0.00040065	1689138	1032924910	41.0828	7.79e-05	1982881	887089190	39.7243	0.000106555
62	14555483	960099263	31.3835	0.000727187	17526309	1024822127	30.8562	0.000821078	12180610	2268485903	35.9117	0.000256346	16010411	1908047894	33.9666	0.000401176	1702353	1032924307	41.049	7.85e-05	1995166	887088682	39.6974	0.000107216
63	14591999	960097690	31.3726	0.000729026	17552001	1024821340	30.8497	0.000822293	12231200	2268483292	35.8937	0.000257414	16032808	1908046603	33.9605	0.00040174	1716048	1032923604	41.0141	7.92e-05	2006759	887087824	39.6722	0.000107839
64	14628592	960096547	31.3616	0.000730869	17577982	1024819930	30.8433	0.000823521	12280633	2268480495	35.8761	0.000258457	16054208	1908045838	33.9547	0.000402279	1728846	1032922996	40.9818	7.98e-05	2018212	887087530	39.6475	0.000108456
65	14662446	960095086	31.3515	0.000732574	17602671	1024819106	30.8371	0.000824688	12330773	2268477631	35.8584	0.000259515	16076032	1908044767	33.9488	0.000402828	1742658	1032922727	40.9473	8.04e-05	2030723	887086903	39.6206	0.000109129
66	14697783	960093506	31.3409	0.000734353	17626071	1024817938	30.8313	0.000825794	12381165	2268475176	35.8406	0.000260579	16096788	1908043802	33.9432	0.00040335	1756283	1032922253	40.9134	8.1e-05	2042925	887086373	39.5946	0.000109785
67	14731018	960092585	31.3311	0.000736027	17650235	1024816789	30.8253	0.000826937	12431163	2268472226	35.8231	0.000261634	16116588	1908042710	33.9378	0.000403849	1769860	1032921685	40.8799	8.17e-05	2055097	887085822	39.5687	0.00011044
68	14764421	960091796	31.3211	0.000737709	17674646	1024815415	30.8192	0.000828091	12477970	2268469985	35.8067	0.000262622	16136403	1908041649	33.9325	0.000404347	1783007	1032921190	40.8478	8.23e-05	2067038	887085408	39.5435	0.000111083
69	14796821	960089569	31.3115	0.000739342	17698071	1024814313	30.8134	0.000829199	12526308	2268466929	35.7898	0.000263643	16156317	1908040921	33.9271	0.000404849	1796530	1032920674	40.8149	8.29e-05	2079443	887084467	39.5175	0.00011175
70	14831574	960086319	31.3013	0.000741094	17720994	1024813311	30.8077	0.000830283	12572708	2268464452	35.7737	0.000264622	16176404	1908040046	33.9217	0.000405354	1811278	1032920078	40.7794	8.36e-05	2091712	887084055	39.4919	0.00011241
71	14864247	960085580	31.2916	0.000742739	17742547	1024812437	30.8024	0.000831302	12618144	2268461815	35.758	0.000265581	16195421	1908039254	33.9165	0.000405833	1825139	1032919745	40.7462	8.42e-05	2102918	887083856	39.4687	0.000113013
72	14896198	960084289	31.2822	0.000744348	17765311	1024811760	30.7968	0.000832378	12664759	2268459237	35.742	0.000266565	16214604	1908038366	33.9114	0.000406316	1838912	1032919077	40.7136	8.48e-05	2115392	887083377	39.443	0.000113684
73	14928074	960083344	31.2729	0.000745954	17787741	1024811066	30.7913	0.000833438	12709646	2268457109	35.7266	0.000267513	16231603	1908037237	33.9068	0.000406744	1853730	1032918561	40.6787	8.55e-05	2127548	887082526	39.4181	0.000114339
74	14960584	960081536	31.2634	0.000747592	17810773	1024810131	30.7856	0.000834527	12755191	2268454864	35.711	0.000268475	16249663	1908036612	33.9019	0.000407198	1868425	1032917941	40.6444	8.62e-05	2140311	887082143	39.3921	0.000115025
75	14991738	960080519	31.2542	0.000749161	17833523	1024809715	30.78	0.000835602	12799505	2268452679	35.6959	0.00026941	16268068	1908035881	33.897	0.000407661	1882347	1032917297	40.6121	8.69e-05	2151954	887081752	39.3685	0.000115652
76	15022251	960079209	31.2453	0.000750699	17855283	1024808959	30.7747	0.000836631	12843208	2268450305	35.681	0.000270333	16285401	1908034875	33.8924	0.000408098	1896480	1032916695	40.5796	8.75e-05	2164974	887081780	39.3423	0.000116352
77	15051155	960078303	31.2369	0.000752155	17877329	1024807929	30.7693	0.000837673	12888223	2268448301	35.6658	0.000271283	16303655	1908034055	33.8875	0.000408557	1910982	1032916242	40.5464	8.82e-05	2177151	887081241	39.3179	0.000117008
78	15082349	960077126	31.2279	0.000753726	17898837	1024807239	30.764	0.00083869	12930394	2268445731	35.6515	0.000272173	16321327	1908033154	33.8827	0.000409002	1925165	1032915117	40.5143	8.88e-05	2188735	887080962	39.2948	0.000117631
79	15111991	960075270	31.2193	0.00075522	17921088	1024806442	30.7585	0.000839742	12973616	2268442908	35.637	0.000273086	16339049	1908032454	33.878	0.000409448	1938830	1032914286	40.4836	8.95e-05	2201626	887079945	39.2692	0.000118325
80	15141731	960073420	31.2107	0.000756719	17942916	1024805553	30.7532	0.000840775	13016910	2268439733	35.6225	0.000274	16356157	1908031812	33.8734	0.000409879	1953728	1032914091	40.4503	9.02e-05	2214483	887079207	39.2439	0.000119017
81	15170784	960072536	31.2023	0.000758183	17963219	1024805140	30.7482	0.000841734	13058621	2268437287	35.6086	0.000274881	16373352	1908030913	33.8689	0.000410312	1968475	1032913331	40.4176	9.08e-05	2226501	887078685	39.2204	0.000119663
82	15199441	960071458	31.194	0.000759627	17984043	1024804491	30.7432	0.000842719	13099233	2268434390	35.595	0.000275739	16390363	1908030088	33.8643	0.00041074	1982748	1032912893	40.3862	9.15e-05	2239223	887078260	39.1956	0.000120348
83	15227559	960070364	31.1859	0.000761044	18004255	1024803509	30.7382	0.000843675	13139815	2268432566	35.5816	0.000276595	16407853	1908029466	33.8597	0.00041118	1997163	1032912408	40.3547	9.22e-05	2251425	887077901	39.172	0.000121005
84	15256651	960069307	31.1775	0.00076251	18024549	1024802910	30.7333	0.000844635	13181078	2268428943	35.5679	0.000277467	16424533	1908028577	33.8552	0.0004116	2012198	1032912099	40.3221	9.29e-05	2263377	887077380	39.149	0.000121648
85	15285578	960068384	31.1693	0.000763968	18044760	1024802427	30.7284	0.00084559	13221688	2268427049	35.5545	0.000278324	16439920	1908027837	33.8512	0.000411987	2026836	1032911650	40.2906	9.35e-05	2275249	887077063	39.1262	0.000122287
86	15313394	960067137	31.1613	0.000765369	18062931	1024802087	30.724	0.000846449	13261466	2268425102	35.5414	0.000279164	16455355	1908027072	33.8471	0.000412376	2041479	1032911092	40.2593	9.42e-05	2287524	887076661	39.1028	0.000122947
87	15339672	960065924	31.1538	0.000766694	18081232	1024800347	30.7195	0.000847315	13298978	2268423457	35.5291	0.000279956	16470378	1908026359	33.8431	0.000412754	2056215	1032910430	40.228	9.49e-05	2299869	887076175	39.0794	0.000123612
88	15368138	960064356	31.1457	0.000768129	18100920	1024799596	30.7148	0.000848247	13338320	2268421397	35.5162	0.000280787	16485825	1908025528	33.839	0.000413143	2070472	1032910003	40.198	9.55e-05	2312255	887075719	39.056	0.000124278
89	15395591	960063730	31.1378	0.000769512	18120287	1024798782	30.7101	0.000849163	13378192	2268419308	35.5032	0.000281629	16502767	1908024881	33.8345	0.00041357	2084433	1032909216	40.1688	9.62e-05	2324243	887075403	39.0336	0.000124924
90	15421610	960062791	31.1305	0.000770824	18139894	1024798372	30.7054	0.00085009	13417048	2268417225	35.4906	0.00028245	16517318	1908024342	33.8307	0.000413936	2099233	1032908671	40.138	9.69e-05	2336162	887074611	39.0113	0.000125565
91	15449518	960062048	31.1225	0.00077223	18159063	1024797992	30.7007	0.000850996	13456711	2268414797	35.4777	0.000283287	16532593	1908023692	33.8266	0.00041432	2114970	1032908355	40.1055	9.76e-05	2349035	887074109	38.9874	0.000126258
92	15476177	960061486	31.115	0.000773573	18177816	1024797939	30.6962	0.000851882	13494972	2268412973	35.4654	0.000284095	16547625	1908023090	33.8227	0.000414699	2129267	1032907768	40.0762	9.83e-05	2360621	887073869	38.966	0.000126881
93	15501653	960060524	31.1078	0.000774857	18197492	1024797567	30.6915	0.000852813	13531801	2268410933	35.4535	0.000284873	16562208	1908022624	33.8188	0.000415066	2144241	1032907412	40.0458	9.9e-05	2373409	887073486	38.9425	0.00012757
